# A conserved Guided Entry of Tail-anchored pathway is involved in the trafficking of tail-anchored membrane proteins in *Plasmodium falciparum*

**DOI:** 10.1101/2021.05.03.442402

**Authors:** Tarkeshwar Kumar, Satarupa Maitra, Abdur Rahman, Souvik Bhattacharjee

## Abstract

Tail-anchored (TA) proteins are defined by the absence of N-terminus signal sequence and the presence of a single transmembrane domain (TMD) proximal to their extreme C-terminus. They play fundamental roles in cellular processes including vesicular trafficking, protein translocation and quality control. Accordingly, TA proteins are post-translationally integrated by the Guided Entry of TA (GET) pathway to the cellular membranes; with their N-terminus oriented towards the cytosol and C-terminus facing the organellar lumen. The TA repertoire and the GET machinery have been extensively characterized in the yeast and mammalian systems, however, they remain elusive in the human malaria parasite *Plasmodium falciparum.* In this study, we bioinformatically predicted a total of 63 TA proteins in the *P. falciparum* proteome and revealed the association of their subset with the *P. falciparum* homolog of Get3 (PfGet3). In addition, our proximity labelling studies either definitively identified or shortlisted the other eligible GET constituents, and our *in vitro* association studies validated associations between PfGet3 and the corresponding homologs of Get4 and Get2 in *P. falciparum*. Collectively, this study reveals the presence of proteins with hallmark TA signatures and the involvement of evolutionary conserved GET trafficking pathway for their targeted delivery within the parasite.

**Synopsis:** Tail-anchored (TA) proteins, characterized by an absence of N-terminal signal sequence and the presence of a transmembrane domain near the C-terminus, are post-translationally inserted at organellar membranes by the conserved multi-component Guided Entry of TA (GET) pathway. Here, we identified the putative homologs of GET machinery in the human malaria parasite *Plasmodium falciparum* and revealed their association with a subset of bioinformatically predicted 63 putative TA proteins, thereby validating the functional existence of this trafficking pathway within the apicomplexan parasite.

**Graphical Abstract:** 
