## Supplementary Table 1 for "A conserved Guided Entry of Tail-anchored pathway is involved in the trafficking of tail-anchored membrane proteins in *Plasmodium falciparum*"

### Sheet: Sheet1
Supplementary Table 1. List of the total 130 predicted TA proteins in the P. falciparum 3D7 proteome.
PlasmoDB ID	Description	Length	Predicted TM Helix	Topology (outside-TM-inside)
PF3D7_0100200	Plasmodium falciparum 3D7 | rifin (RIF)	len=331	PredHel=1	Topology=o289-311i
PF3D7_0100400	Plasmodium falciparum 3D7 | rifin (RIF)	len=372	PredHel=1	Topology=o330-352i
PF3D7_0100800	Plasmodium falciparum 3D7 | rifin (RIF)	len=344	PredHel=1	Topology=o302-324i
PF3D7_0101600	Plasmodium falciparum 3D7 | rifin (RIF)	len=369	PredHel=1	Topology=o327-349i
PF3D7_0103500	Plasmodium falciparum 3D7 | conserved Plasmodium protein, unknown function	len=1823	PredHel=1	Topology=o1777-1799i
PF3D7_0115200	Plasmodium falciparum 3D7 | rifin (RIF)	len=368	PredHel=1	Topology=o326-348i
PF3D7_0115600	Plasmodium falciparum 3D7 | rifin (RIF)	len=379	PredHel=1	Topology=o337-359i
PF3D7_0200500	Plasmodium falciparum 3D7 | rifin (RIF)	len=370	PredHel=1	Topology=o328-350i
PF3D7_0200700	Plasmodium falciparum 3D7 | rifin (RIF)	len=330	PredHel=1	Topology=o288-310i
PF3D7_0206900.2	Plasmodium falciparum 3D7 | merozoite surface protein 5 (MSP5)	len=261	PredHel=1	Topology=o238-260i
PF3D7_0210700	Plasmodium falciparum 3D7 | syntaxin, Qa-SNARE family (SYN17)	len=314	PredHel=1	Topology=o291-310i
PF3D7_0217300	Plasmodium falciparum 3D7 | AP-2 complex subunit sigma	len=141	PredHel=1	Topology=o103-125i
PF3D7_0222600	Plasmodium falciparum 3D7 | rifin (RIF)	len=368	PredHel=1	Topology=o326-348i
PF3D7_0223400	Plasmodium falciparum 3D7 | rifin (RIF)	len=327	PredHel=1	Topology=o285-307i
PF3D7_0300200	Plasmodium falciparum 3D7 | rifin (RIF)	len=326	PredHel=1	Topology=o284-306i
PF3D7_0306000	Plasmodium falciparum 3D7 | cytochrome b-c1 complex subunit 8, putative	len=137	PredHel=1	Topology=o105-124i
PF3D7_0316000	Plasmodium falciparum 3D7 | microneme associated antigen (MA)	len=307	PredHel=1	Topology=o245-267i
PF3D7_0323100	Plasmodium falciparum 3D7 | conserved Plasmodium protein, unknown function	len=1542	PredHel=1	Topology=o1521-1540i
PF3D7_0400300	Plasmodium falciparum 3D7 | rifin (RIF)	len=370	PredHel=1	Topology=o328-350i
PF3D7_0400500	Plasmodium falciparum 3D7 | rifin (RIF)	len=382	PredHel=1	Topology=o340-362i
PF3D7_0400700	Plasmodium falciparum 3D7 | rifin (RIF)	len=380	PredHel=1	Topology=o338-360i
PF3D7_0400900	Plasmodium falciparum 3D7 | rifin (RIF)	len=329	PredHel=1	Topology=o287-309i
PF3D7_0401200	Plasmodium falciparum 3D7 | rifin (RIF)	len=367	PredHel=1	Topology=o325-347i
PF3D7_0401300	Plasmodium falciparum 3D7 | rifin (RIF)	len=375	PredHel=1	Topology=o333-355i
PF3D7_0407000	Plasmodium falciparum 3D7 | conserved Plasmodium protein, unknown function	len=405	PredHel=1	Topology=o354-376i
PF3D7_0410000	Plasmodium falciparum 3D7 | erythrocyte vesicle protein 1 (EVP1)	len=833	PredHel=1	Topology=o772-794i
PF3D7_0421500	Plasmodium falciparum 3D7 | rifin, pseudogene (RIF)	len=334	PredHel=1	Topology=o293-315i
PF3D7_0425700	Plasmodium falciparum 3D7 | rifin (RIF)	len=324	PredHel=1	Topology=o282-304i
PF3D7_0425900	Plasmodium falciparum 3D7 | rifin (RIF)	len=324	PredHel=1	Topology=o282-304i
PF3D7_0500400	Plasmodium falciparum 3D7 | rifin (RIF)	len=374	PredHel=1	Topology=o332-354i
PF3D7_0514700	Plasmodium falciparum 3D7 | conserved Plasmodium protein, unknown function	len=1560	PredHel=1	Topology=o1526-1548i
PF3D7_0515200	Plasmodium falciparum 3D7 | conserved Plasmodium protein, unknown function	len=142	PredHel=1	Topology=o118-137i
PF3D7_0600300	Plasmodium falciparum 3D7 | rifin (RIF)	len=371	PredHel=1	Topology=o329-351i
PF3D7_0600700	Plasmodium falciparum 3D7 | rifin (RIF)	len=349	PredHel=1	Topology=o307-329i
PF3D7_0612000	Plasmodium falciparum 3D7 | conserved Plasmodium protein, unknown function	len=84	PredHel=1	Topology=o28-45i
PF3D7_0614600	Plasmodium falciparum 3D7 | conserved Plasmodium protein, unknown function	len=614	PredHel=1	Topology=o568-590i
PF3D7_0618700	Plasmodium falciparum 3D7 | trafficking protein particle complex subunit 6A, putative	len=284	PredHel=1	Topology=o240-257i
PF3D7_0622600	Plasmodium falciparum 3D7 | conserved Plasmodium protein, unknown function	len=96	PredHel=1	Topology=o52-71i
PF3D7_0627300	Plasmodium falciparum 3D7 | E3 ubiquitin-protein ligase RNF5, putative (RNF5)	len=449	PredHel=1	Topology=o428-447i
PF3D7_0632100	Plasmodium falciparum 3D7 | rifin (RIF)	len=323	PredHel=1	Topology=o281-303i
PF3D7_0632400	Plasmodium falciparum 3D7 | rifin (RIF)	len=377	PredHel=1	Topology=o335-357i
PF3D7_0632700	Plasmodium falciparum 3D7 | rifin (RIF)	len=376	PredHel=1	Topology=o334-356i
PF3D7_0701100	Plasmodium falciparum 3D7 | rifin (RIF)	len=329	PredHel=1	Topology=o287-309i
PF3D7_0710800	Plasmodium falciparum 3D7 | protein transport protein USE1, putative	len=376	PredHel=1	Topology=o353-375i
PF3D7_0732900	Plasmodium falciparum 3D7 | rifin (RIF)	len=339	PredHel=1	Topology=o297-319i
PF3D7_0800400	Plasmodium falciparum 3D7 | rifin (RIF)	len=330	PredHel=1	Topology=o288-310i
PF3D7_0806300	Plasmodium falciparum 3D7 | ferlin, putative	len=1704	PredHel=1	Topology=o1682-1703i
PF3D7_0819500	Plasmodium falciparum 3D7 | conserved protein, unknown function	len=386	PredHel=1	Topology=o357-379i
PF3D7_0821800	Plasmodium falciparum 3D7 | protein transport protein SEC61 subunit beta (Sec61-beta)	len=80	PredHel=1	Topology=o55-77i
PF3D7_0826600	Plasmodium falciparum 3D7 | SNARE protein, putative (VAMP7)	len=276	PredHel=1	Topology=o255-273i
PF3D7_0832800	Plasmodium falciparum 3D7 | rifin (RIF)	len=306	PredHel=1	Topology=o264-286i
PF3D7_0833000	Plasmodium falciparum 3D7 | rifin (RIF)	len=368	PredHel=1	Topology=o326-348i
PF3D7_0900200	Plasmodium falciparum 3D7 | rifin (RIF)	len=376	PredHel=1	Topology=o334-356i
PF3D7_0900400	Plasmodium falciparum 3D7 | rifin (RIF)	len=343	PredHel=1	Topology=o301-323i
PF3D7_0900600	Plasmodium falciparum 3D7 | rifin (RIF)	len=367	PredHel=1	Topology=o325-347i
PF3D7_0901100	Plasmodium falciparum 3D7 | rifin (RIF)	len=350	PredHel=1	Topology=o327-349i
PF3D7_0901300	Plasmodium falciparum 3D7 | rifin (RIF)	len=378	PredHel=1	Topology=o336-358i
PF3D7_0901900	Plasmodium falciparum 3D7 | probable protein, unknown function	len=411	PredHel=1	Topology=o386-408i
PF3D7_0903000	Plasmodium falciparum 3D7 | conserved protein, unknown function	len=158	PredHel=1	Topology=o97-119i
PF3D7_0911800	Plasmodium falciparum 3D7 | conserved Plasmodium protein, unknown function	len=276	PredHel=1	Topology=o245-262i
PF3D7_0936000	Plasmodium falciparum 3D7 | ring-exported protein 2 (REX2)	len=94	PredHel=1	Topology=o43-60i
PF3D7_0937500	Plasmodium falciparum 3D7 | rifin (RIF)	len=369	PredHel=1	Topology=o327-349i
PF3D7_0937700	Plasmodium falciparum 3D7 | rifin (RIF)	len=367	PredHel=1	Topology=o325-347i
PF3D7_1000200	Plasmodium falciparum 3D7 | rifin (RIF)	len=371	PredHel=1	Topology=o329-351i
PF3D7_1000400	Plasmodium falciparum 3D7 | rifin (RIF)	len=371	PredHel=1	Topology=o329-351i
PF3D7_1003400	Plasmodium falciparum 3D7 | conserved Plasmodium protein, unknown function	len=2050	PredHel=1	Topology=o2016-2038i
PF3D7_1013800	Plasmodium falciparum 3D7 | conserved Plasmodium protein, unknown function	len=486	PredHel=1	Topology=o464-481i
PF3D7_1018800	Plasmodium falciparum 3D7 | conserved protein, unknown function	len=708	PredHel=1	Topology=o683-702i
PF3D7_1023700	Plasmodium falciparum 3D7 | conserved Plasmodium protein, unknown function	len=757	PredHel=1	Topology=o708-730i
PF3D7_1028900	Plasmodium falciparum 3D7 | inner membrane complex protein 1m, putative (IMC1m)	len=369	PredHel=1	Topology=o309-331i
PF3D7_1032400	Plasmodium falciparum 3D7 | phosphatidylinositol N-acetylglucosaminyltransferase subunit A, putative (PIGA)	len=461	PredHel=1	Topology=o409-431i
PF3D7_1040500	Plasmodium falciparum 3D7 | rifin (RIF)	len=350	PredHel=1	Topology=o308-330i
PF3D7_1040700	Plasmodium falciparum 3D7 | rifin (RIF)	len=372	PredHel=1	Topology=o330-352i
PF3D7_1041200	Plasmodium falciparum 3D7 | rifin (RIF)	len=371	PredHel=1	Topology=o329-351i
PF3D7_1100300	Plasmodium falciparum 3D7 | rifin (RIF)	len=340	PredHel=1	Topology=o298-320i
PF3D7_1101100	Plasmodium falciparum 3D7 | rifin (RIF)	len=349	PredHel=1	Topology=o307-329i
PF3D7_1103000	Plasmodium falciparum 3D7 | conserved Plasmodium protein, unknown function	len=91	PredHel=1	Topology=o41-63i
PF3D7_1111300	Plasmodium falciparum 3D7 | SNARE protein, putative (GS27)	len=289	PredHel=1	Topology=i265-287o
PF3D7_1111800	Plasmodium falciparum 3D7 | peptidyl-prolyl cis-trans isomerase, putative	len=355	PredHel=1	Topology=o335-354i
PF3D7_1116400	Plasmodium falciparum 3D7 | guanine nucleotide-exchange factor SEC12 (SEC12)	len=485	PredHel=1	Topology=o424-446i
PF3D7_1117400	Plasmodium falciparum 3D7 | conserved Plasmodium protein, unknown function	len=397	PredHel=1	Topology=o365-387i
PF3D7_1123300	Plasmodium falciparum 3D7 | RING zinc finger protein, putative	len=689	PredHel=1	Topology=o662-684i
PF3D7_1127700	Plasmodium falciparum 3D7 | conserved Plasmodium protein, unknown function	len=447	PredHel=1	Topology=o411-433i
PF3D7_1140000	Plasmodium falciparum 3D7 | carbonic anhydrase (CA)	len=600	PredHel=1	Topology=o577-599i
PF3D7_1147400	Plasmodium falciparum 3D7 | conserved Plasmodium protein, unknown function	len=77	PredHel=1	Topology=o53-75i
PF3D7_1150100	Plasmodium falciparum 3D7 | rifin, pseudogene (RIF)	len=285	PredHel=1	Topology=o244-266i
PF3D7_1150300	Plasmodium falciparum 3D7 | rifin (RIF)	len=341	PredHel=1	Topology=o299-321i
PF3D7_1200200	Plasmodium falciparum 3D7 | rifin (RIF)	len=378	PredHel=1	Topology=o336-358i
PF3D7_1200500	Plasmodium falciparum 3D7 | rifin (RIF)	len=369	PredHel=1	Topology=o327-349i
PF3D7_1212400	Plasmodium falciparum 3D7 | tetratricopeptide repeat family protein, putative	len=340	PredHel=1	Topology=o310-327i
PF3D7_1219800	Plasmodium falciparum 3D7 | conserved Plasmodium protein, unknown function	len=53	PredHel=1	Topology=o30-52i
PF3D7_1227800	Plasmodium falciparum 3D7 | histone S-adenosyl methyltransferase, putative	len=1092	PredHel=1	Topology=o1063-1085i
PF3D7_1228800	Plasmodium falciparum 3D7 | WD repeat-containing protein, putative	len=3209	PredHel=1	Topology=o3149-3171i
PF3D7_1231700	Plasmodium falciparum 3D7 | conserved Plasmodium protein, unknown function	len=67	PredHel=1	Topology=o15-32i
PF3D7_1251400	Plasmodium falciparum 3D7 | conserved Plasmodium protein, unknown function	len=469	PredHel=1	Topology=o427-449i
PF3D7_1252300	Plasmodium falciparum 3D7 | conserved Plasmodium protein, unknown function	len=85	PredHel=1	Topology=o51-68i
PF3D7_1254200	Plasmodium falciparum 3D7 | rifin (RIF)	len=351	PredHel=1	Topology=o309-331i
PF3D7_1254700	Plasmodium falciparum 3D7 | rifin (RIF)	len=326	PredHel=1	Topology=o284-306i
PF3D7_1254800	Plasmodium falciparum 3D7 | rifin (RIF)	len=317	PredHel=1	Topology=o275-297i
PF3D7_1255100	Plasmodium falciparum 3D7 | rifin (RIF)	len=350	PredHel=1	Topology=o308-330i
PF3D7_1300200	Plasmodium falciparum 3D7 | rifin (RIF)	len=348	PredHel=1	Topology=o306-328i
PF3D7_1300400	Plasmodium falciparum 3D7 | rifin (RIF)	len=343	PredHel=1	Topology=o301-323i
PF3D7_1300500	Plasmodium falciparum 3D7 | rifin (RIF)	len=331	PredHel=1	Topology=o289-311i
PF3D7_1301000	Plasmodium falciparum 3D7 | rifin, pseudogene (RIF)	len=368	PredHel=1	Topology=o326-348i
PF3D7_1303200.1	Plasmodium falciparum 3D7 | SNARE protein, putative (VAMP8)	len=208	PredHel=1	Topology=o187-206i
PF3D7_1313900	Plasmodium falciparum 3D7 | conserved Plasmodium protein, unknown function	len=400	PredHel=1	Topology=o371-393i
PF3D7_1325600	Plasmodium falciparum 3D7 | mitochondrial fission 1 protein, putative (FIS1)	len=141	PredHel=1	Topology=o113-135i
PF3D7_1326500	Plasmodium falciparum 3D7 | conserved Plasmodium protein, unknown function	len=2115	PredHel=1	Topology=o2092-2114i
PF3D7_1332000	Plasmodium falciparum 3D7 | syntaxin, Qa-SNARE family (SYN5)	len=281	PredHel=1	Topology=o261-280i
PF3D7_1341700	Plasmodium falciparum 3D7 | conserved Plasmodium protein, unknown function	len=105	PredHel=1	Topology=i89-104o
PF3D7_1345300	Plasmodium falciparum 3D7 | conserved Plasmodium protein, unknown function	len=84	PredHel=1	Topology=o44-66i
PF3D7_1372600	Plasmodium falciparum 3D7 | rifin (RIF)	len=272	PredHel=1	Topology=o243-265i
PF3D7_1373000	Plasmodium falciparum 3D7 | rifin (RIF)	len=336	PredHel=1	Topology=o294-316i
PF3D7_1373100	Plasmodium falciparum 3D7 | rifin (RIF)	len=341	PredHel=1	Topology=o299-321i
PF3D7_1373400	Plasmodium falciparum 3D7 | rifin (RIF)	len=377	PredHel=1	Topology=o335-357i
PF3D7_1400600	Plasmodium falciparum 3D7 | rifin (RIF)	len=367	PredHel=1	Topology=o326-348i
PF3D7_1402200	Plasmodium falciparum 3D7 | conserved Plasmodium protein, unknown function	len=188	PredHel=1	Topology=o138-160i
PF3D7_1412600	Plasmodium falciparum 3D7 | deoxyhypusine synthase (DHS)	len=496	PredHel=1	Topology=o469-488i
PF3D7_1413300	Plasmodium falciparum 3D7 | conserved Plasmodium protein, unknown function	len=68	PredHel=1	Topology=o32-54i
PF3D7_1422000	Plasmodium falciparum 3D7 | cytochrome c oxidase assembly protein COX14, putative	len=93	PredHel=1	Topology=o26-48i
PF3D7_1427700	Plasmodium falciparum 3D7 | conserved Plasmodium protein, unknown function	len=63	PredHel=1	Topology=o27-49i
PF3D7_1432000	Plasmodium falciparum 3D7 | syntaxin, Qa-SNARE family (SYN11)	len=442	PredHel=1	Topology=o417-439i
PF3D7_1434400	Plasmodium falciparum 3D7 | conserved Plasmodium membrane protein, unknown function	len=285	PredHel=1	Topology=o267-284i
PF3D7_1448600	Plasmodium falciparum 3D7 | SNARE protein, putative (VTI1)	len=253	PredHel=1	Topology=o197-219i
PF3D7_1448900	Plasmodium falciparum 3D7 | conserved Plasmodium protein, unknown function	len=75	PredHel=1	Topology=o20-37i
PF3D7_1455600	Plasmodium falciparum 3D7 | ferlin, putative	len=1904	PredHel=1	Topology=o1881-1903i
PF3D7_1462700	Plasmodium falciparum 3D7 | cytochrome c1 precursor, putative	len=394	PredHel=1	Topology=o360-382i
PF3D7_1476000	Plasmodium falciparum 3D7 | conserved Plasmodium protein, unknown function	len=99	PredHel=1	Topology=o35-57i
PF3D7_1479700	Plasmodium falciparum 3D7 | rifin (RIF)	len=348	PredHel=1	Topology=o306-328i
PF3D7_1480000	Plasmodium falciparum 3D7 | rifin (RIF)	len=340	PredHel=1	Topology=o298-320i
