## Supplementary Table 3 for "A conserved Guided Entry of Tail-anchored pathway is involved in the trafficking of tail-anchored membrane proteins in *Plasmodium falciparum*"

### Sheet: Sheet1
Supplementary Table 3. Final list of the 63 predicted TA proteins in the P. falciparum 3D7 proteome.
												LOCTREE3			BUSCA			DeepLoc 1.0
PlasmoDB ID#	GENE	Topology (outside-TM-inside)	TMD sequence	TMD length	GRAVY Score	Agadir Score	CTS sequence	Length of CTS	Net charge of CTS (at pH 7.0)	ASSIGNED LOCATION (this study)	Uniprot ID	Localization (LOCTREE3)	Score		GOids	GOterms	Score	Localization
PF3D7_0103500	conserved Plasmodium protein, unknown function	Topology=o1777-1799i	IISLIIHIDIISLHFLVFYMSIL	23	2.14	1.2	NKQYKYKCRFNQHTLMVFDHFKDS	24	3.1	ER/Golgi	B9ZSI1	Plastid	31		GO:0031090	C:organelle membrane	0.76	Endoplasmic reticulum
PF3D7_0210700	syntaxin, Qa-SNARE family (SYN17)	Topology=o291-310i	MFYLTVTIIILILIIFFPII	20	2.88	22.51	TKII	4	1	ER/Golgi	O96189	Plasma membrane	22		GO:0012505	C:endomembrane system	0.96	Mitochondrion
PF3D7_0217300	AP-2 complex subunit sigma	Topology=o103-125i	LFNFHFLYYFFDNIILGGYIYEI	23	0.87	0.45	NRNIILDKINKIKKLI	16	4	Mitochondria	P53680	Nucleus	43		GO:0005739	C:mitochondrion	1	Endoplasmic reticulum
PF3D7_0306000	cytochrome b-c1 complex subunit 8, putative	Topology=o105-124i	YLWWWIWPFAITNLILYKMF	20	0.91	0.83	YDAKKYVKEKHWY	13	2.1	Mitochondria	Q9NLB3	Mitochondria	25		GO:0005739	C:mitochondrion	1	Mitochondrion
PF3D7_0316000	microneme associated antigen (MA)	Topology=o245-267i	ILSSRFNQMIFVSSIFISFYLIN	23	1.17	0.25	KHWQRALKISQLQKKINSNFLLKSVRLFEESLGIRKNKYI	40	8.1	Other	O77394	Mitochondria	35		GO:0005739	C:mitochondrion	1	Endoplasmic reticulum
PF3D7_0323100	conserved Plasmodium protein, unknown function	Topology=o1521-1540i	YVHFFLIFFIITVFTSLFYY	20	1.85	0.57	RR	2	2	ER/Golgi	O97299	Mitochondria	35		GO:0031090	C:organelle membrane	0.78	Mitochondrion
PF3D7_0407000	conserved Plasmodium protein, unknown function	Topology=o338-360i	SNYLTCIAYVKMIYIIIVCIARV	23	1.59	1.72	HTILNCILMSEPFKSVIPQMLSILYQIKT	29	1	Other	Q9U0L6	Mitochondria	63		GO:0005739	C:mitochondrion	1	Endoplasmic reticulum
PF3D7_0514700	conserved Plasmodium protein, unknown function	Topology=o1526-1548i	APYNDVLFFFIFHVLIYKSFQLV	23	1.13	1.38	KKKEKKKKKKYM	12	8	Other	Q8I3W1	Cytoplasm	33		GO:0031090	C:organelle membrane	0.83	Endoplasmic reticulum
PF3D7_0515200	conserved Plasmodium protein, unknown function	Topology=o118-137i	SIHIATCGIFMTIIIGLLNL	20	1.88	0.38	KNKKI	5	3	Other	Q8I3V6	Chloroplast	8		GO:0012505	C:endomembrane system	0.96	Cell membrane
PF3D7_0612000	conserved Plasmodium protein, unknown function	Topology=o28-45i	WVQWAIVFVPFILFVLYL	18	2.17	0.25	KLTMPSFHMNEKEHSDEQFKFRDMKGIRKRRNTMSNNSL	39	4.2	Other	C6KSW4	Secreted	8		GO:0012505	C:endomembrane system	0.85	Cell membrane
PF3D7_0614600	conserved Plasmodium protein, unknown function	Topology=o568-590i	YIYMRNYIFFLIIMIEIYLFIYF	23	1.56	34.73	NQIGYTYTNNTNIFLEQLLKNLFT	24	0	Other	C6KSY7	Secreted	23		GO:0005739	C:mitochondrion	1	Mitochondrion
PF3D7_0618700	trafficking protein particle complex subunit 6A, putative	Topology=o240-257i	NFIHYFLILIIGIIKGIL	18	1.98	3.7	KRFKIKAYVTYELNYPQCSFQININDE	27	1	ER/Golgi	O75865	Nucleus	14		GO:0005737	C:cytoplasm	0.7	Golgi apparatus
PF3D7_0622600	conserved Plasmodium protein, unknown function	Topology=o52-71i	YWLFVVTTGCVTSYFWGVWF	20	1.12	0.12	NNQWKRINKGKLYIDCPYKYPEEED	25	0	Mitochondria	C0H4H6	Secreted	14		GO:0005739	C:mitochondrion	1	Mitochondrion
PF3D7_0627300	E3 ubiquitin-protein ligase RNF5, putative (RNF5)	Topology=o428-447i	AASSFFFFLGFFLSLYILFY	20	1.87	0.6	SS	2	0	ER/Golgi	C6KTA9	Nucleus	32		GO:0012505	C:endomembrane system	0.94	Endoplasmic reticulum
PF3D7_0710800	protein transport protein USE1, putative	Topology=o353-375i	FVSLLIIATSVVLFIFTFFVIIL	23	2.92	0.35	L	1	0	Other	Q8IBY2	Chloroplast	16		GO:0012505	C:endomembrane system	0.97	Endoplasmic reticulum
PF3D7_0806300	ferlin, putative	Topology=o1682-1703i	WTGVWIVVGVIVIGIFFLIFLF	22	2.66	0.47	K	1	1	Other	C0H4S2	Cytoplasm	38		GO:0005886	C:plasma membrane	0.64	Mitochondrion
PF3D7_0819500	conserved protein, unknown function	Topology=o357-379i	LEWIVIYLICIEVLIDIVWTIII	23	2.29	1.66	KGVFKWG	7	2	Other	C0H4W0	Cytoplasm	20		GO:0012505	C:endomembrane system	0.94	Mitochondrion
PF3D7_0821800	protein transport protein SEC61 subunit beta (Sec61-beta)	Topology=o55-77i	LTPQTVLISTLIFMASVVILHII	23	1.94	0.27	SKI	3	1	ER/Golgi	C0H4W6	ER	32		GO:0012505	C:endomembrane system	0.98	Mitochondrion
PF3D7_0826600	SNARE protein, putative (VAMP7)	Topology=o255-273i	YWKTYFLCACFLIIGFKVY	19	1.17	0.37	RSI	3	1	ER/Golgi	Q8IB99	Mitochondria	10		GO:0005737	C:cytoplasm	0.7	Endoplasmic reticulum
PF3D7_0901900	probable protein, unknown function	Topology=o386-408i	DIFHFISPIIFFLLGFKLFCHYF	23	1.46	1.21	KLF	3	1	Other	Q8I3C9	Nucleus	21		GO:0012505	C:endomembrane system	0.97	Endoplasmic reticulum
PF3D7_0903000	conserved protein, unknown function	Topology=o97-119i	FTSFVVNTLIISVFLYSVYTLAP	23	1.53	0.35	NETISQRRKRIITERLMKEYELTDKDLEMIEDYDEIVEK	39	-4	Other	Q8I3B8	Mitochondria	11		GO:0005739	C:mitochondrion	1	Nucleus
PF3D7_0911800	conserved Plasmodium protein, unknown function	Topology=o245-262i	FPMYMLSCSLFLFSSFFL	18	1.63	0.23	KRRIHAVKKKISQQ	14	6.1	Other	Q8I334	Mitochondria	14		GO:0005739	C:mitochondrion	1	Endoplasmic reticulum
PF3D7_1003400	conserved Plasmodium protein, unknown function	Topology=o2016-2038i	YHLMFICKVFWYIFLYADNFVIL	23	1.38	0.84	RSTLFKNKPTKK	12	5	Other	Q8IK03	Cytoplasm	13		GO:0031090	C:organelle membrane	0.7	Golgi apparatus
PF3D7_1013800	conserved Plasmodium protein, unknown function	Topology=o464-481i	YLMYYIIGVIVFFSLALV	18	2.31	0.18	MQSSD	5	-1	Other	Q8IJQ7	Nucleus	3		GO:0012505	C:endomembrane system	0.96	Nucleus
PF3D7_1018800	conserved protein, unknown function	Topology=o683-702i	FYTYRIVMLLLFIHVLALLL	20	2.11	49.11	NDFLFV	6	-1	Other	Q8IJL4	Cytoplasm	14		GO:0031090	C:organelle membrane	0.58	Endoplasmic reticulum
PF3D7_1023700	conserved Plasmodium protein, unknown function	Topology=o708-730i	NLISVFISILIISLIIFIYFTG	22	2.35	1.54	NKKKKNTNTQENLQSTQNVSLNQNGTS	27	3	Other	Q8IJG8	Mitochondria	15		GO:0005886	C:plasma membrane	0.81	Endoplasmic reticulum
PF3D7_1028900	inner membrane complex protein 1m, putative (IMC1m)	Topology=o309-331i	LLAFTGIAIIMMGKLSLHGISIL	23	1.78	0.83	MKNIKSRNNNTQVEKIINEIKDDEDTLCPPVKKNNNMI	38	1	Mitochondria	Q8IJB5	Mitochondria	31		GO:0005737	C:cytoplasm	0.7	Mitochondrion
PF3D7_1032400	phosphatidylinositol N-acetylglucosaminyltransferase subunit A, putative (PIGA)	Topology=o409-431i	IYEINTVFSIIYIFIIMISYIGC	23	1.78	2.31	QILEWLMPRQNIEEVVSFPHFYDDENKNEK	30	-3.9	ER/Golgi	Q8IJ83	ER	36		GO:0012505	C:endomembrane system	0.87	Endoplasmic reticulum
PF3D7_1103000	conserved Plasmodium protein, unknown function	Topology=o41-63i	YLLTICVLIYLALLVLLIKICQL	23	2.46	70.7	SCQRTCARRRALLYFVEADSGYFSNEEE	28	-1.1	Other	Q8IIX1	Secreted	56		GO:0012505	C:endomembrane system	0.99	Endoplasmic reticulum
PF3D7_1111300	Bos1,SNARE protein, putative (GS27)	Topology=i265-287o	NLIIVIVGIILSLIFFYVIYSYF	23	2.36	5.88	KR	2	2	ER/Golgi	Q8IIP9	Nucleus	31		GO:0012505	C:endomembrane system	0.97	Endoplasmic reticulum
PF3D7_1111800	peptidyl-prolyl cis-trans isomerase, putative	Topology=o335-354i	LYIYISFSLFFCIVLLHFYY	20	1.83	0.51	L	1	0	Other	Q8IIP5	Cytoplasm	10		GO:0012505	C:endomembrane system	0.85	Nucleus
PF3D7_1116400	guanine nucleotide-exchange factor SEC12 (SEC12)	Topology=o424-446i	FIIYFLLLFFISIILLDSFNVGY	23	2.09	3.99	DLRISSLFHNKAYTNITKKKRNYNVDPKKNKVIMDMDEL	39	4.1	ER/Golgi	Q8IIK2	Cytoplasm	17		GO:0005737	C:cytoplasm	0.7	Golgi apparatus
PF3D7_1117400	conserved Plasmodium protein, unknown function	Topology=o365-387i	VVSITIGIVLSLVLFCFIFGCLT	23	2.59	1.92	KLCKPKKRRR	10	7	Other	Q8IIJ3	Nucleus	45		GO:0005886	C:plasma membrane	0.85	Endoplasmic reticulum
PF3D7_1123300	RING zinc finger protein, putative	Topology=o662-684i	FMLDSISSSLIILVFFLIIICI	22	2.59	2.3	KYFIY	5	1	Other	Q8IID0	Cytoplasm	39		GO:0012505	C:endomembrane system	0.95	Endoplasmic reticulum
PF3D7_1127700	conserved Plasmodium protein, unknown function	Topology=o411-433i	LSNFIIYTFFFLSYIFFGFVIIF	23	2.08	0.34	LKRIVYHIFYDQDL	14	0.1	Other	Q8II86	Chloroplast	15		GO:0012505	C:endomembrane system	0.97	Cell membrane
PF3D7_1140000	carbonic anhydrase (CA)	Topology=o577-599i	FTYYSKWDIYFILFIFYNIVLFL	23	1.26	18.29	F	1	0	Other	Q8IHW5	Nucleus	18		GO:0012505	C:endomembrane system	0.93	Endoplasmic reticulum
PF3D7_1147400	conserved Plasmodium protein, unknown function	Topology=o53-75i	FINFHNHTVTYMVFIMFTVLLSL	23	1.32	0.64	KR	2	2	Other	C6S3G8	Mitochondria	24		GO:0031090	C:organelle membrane	0.91	Mitochondrion
PF3D7_1212400	tetratricopeptide repeat family protein, putative	Topology=o310-327i	FLFIFIYALFMKIYNLVL	18	2.1	4.7	GTIMDKFCKIHKR	13	3	Other	Q8I5S8	ER	19		GO:0012505	C:endomembrane system	0.96	Endoplasmic reticulum
PF3D7_1219800	conserved Plasmodium protein, unknown function	Topology=o30-52i	VLFIFLVCFVIFVFFFILFFLGV	23	3.34	1.29	F	1	0	Other	C6S3K7	Secreted	20		GO:0012505	C:endomembrane system	0.9	Endoplasmic reticulum
PF3D7_1227800	Elongation Complex protein 3	Topology=o1063-1085i	RLIFNVSTIVFFSSTFLFTIQFF	23	1.43	0.54	KKRNINT	7	3	Other	Q8I5E0	Cytoplasm	15		GO:0005737	C:cytoplasm	0.7	Endoplasmic reticulum
PF3D7_1228800	WD repeat-containing protein, putative	Topology=o3149-3171i	VHFFFIVLFAYYNFLVPLYILLC	23	2.03	0.56	RKETKKIYYSFLKFIKEMQNAIFYIQKIFHNHFHELCL	38	4.2	Other	Q8I5D0	Secreted	23		GO:0012505	C:endomembrane system	0.78	Nucleus
PF3D7_1231700	conserved Plasmodium protein, unknown function	Topology=o15-32i	FNLQNIIIPMFFSPFYFL	18	1.17	0.06	RPRKKTQRVDRCRTKKQYKNRRHFKGFYYRWMGSY	35	13	Other	C6S3K9	Chloroplast	21		GO:0005739	C:mitochondrion	1	Endoplasmic reticulum
PF3D7_1251400	conserved Plasmodium protein, unknown function	Topology=o427-449i	YYILPYLILYFLLNTLYNLIAWI	23	1.41	13.87	YKSNMQNTQFPSPKIIKLTI	20	3	Other	Q8I4S0	Mitochondria	31		GO:0012505	C:endomembrane system	0.7	Endoplasmic reticulum
PF3D7_1252300	conserved Plasmodium protein, unknown function	Topology=o51-68i	LMIFIALMVFNAILFWVY	18	2.41	1.02	NRGKKDIEKKIKKHGYY	17	5.1	Other	Q8I4R3	Secreted	75		GO:0031090	C:organelle membrane	0.9	Endoplasmic reticulum
PF3D7_1303200	SNARE protein, putative (VAMP8)	Topology=o187-206i	MTLYFISSIIIFIFFIWSLY	20	2.05	0.42	NV	2	0	ER/Golgi	Q8IET3	Vacuolar membrane	19		GO:0012505	C:endomembrane system	0.91	Nucleus
PF3D7_1313900	conserved Plasmodium protein, unknown function	Topology=o371-393i	FVSYIVSLIFTSIFIYSIFMSIY	23	1.9	0.26	KRGKIFF	7	3	Other	C0H5B4	Nucleus	11		GO:0005737	C:cytoplasm	0.7	Nucleus
PF3D7_1325600	mitochondrial fission 1 protein, putative (FIS1)	Topology=o113-135i	ISSDGLIGALLVALTACGLYLSF	23	1.63	1.39	KSFKYF	6	2	Mitochondria	Q8IE63	Mitochondria	15		GO:0012505	C:endomembrane system	0.73	Endoplasmic reticulum
PF3D7_1326500	conserved Plasmodium protein, unknown function	Topology=o2092-2114i	ILLLQISMISLFLFIIIFIYTSL	23	2.46	21.06	R	1	1	Other	A0A5K1K847	Mitochondria	55		GO:0031090	C:organelle membrane	0.77	Nucleus
PF3D7_1332000	syntaxin, Qa-SNARE family (SYN5)	Topology=o261-280i	TLILQIFACIFILIVFFVIF	20	3.04	0.47	S	1	0	ER/Golgi	Q8IE08	Golgi	17		GO:0012505	C:endomembrane system	0.96	Golgi apparatus
PF3D7_1341700	conserved Plasmodium protein, unknown function	Topology=i89-104o	ALLVVSFVIFIIIFLL	16	3.45	1.71	F	1	0	Other	A0A5K1K9F5	Mitochondria	18		GO:0012505	C:endomembrane system	0.98	Cell membrane
PF3D7_1345300	conserved Plasmodium protein, unknown function	Topology=o44-66i	FYYIKSILKVSTKVCAGFLLFYY	23	0.95	0.35	PLDKLHCNIRRFKNNLKK	18	5	Other	C0H5H3	Chloroplast	21		GO:0005739	C:mitochondrion	1	Endoplasmic reticulum
PF3D7_1402200	conserved Plasmodium protein, unknown function	Topology=o138-160i	VWFLWSFVIFYCGMCMFGSNFLI	23	1.68	0.26	KNKSNSFPWMPKRTDGSRGEGPMFWFLE	28	2	Other	Q8IM67	Mitochondria	27		GO:0012505	C:endomembrane system	0.72	Nucleus
PF3D7_1412600	deoxyhypusine synthase (DHS)	Topology=o469-488i	VFGDATILFPLMVLNSFYLY	20	1.35	0.48	DQKRKKDM	8	2	Other	Q8ILW8	Cytoplasm	40		GO:0005737	C:cytoplasm	0.7	Nucleus
PF3D7_1413300	conserved Plasmodium protein, unknown function	Topology=o32-54i	FIFFFLCIFFFILCTLITYIYCF	23	2.6	0.99	FKSYDLNKNVNKKK	14	4	Other	C6S3H5	Secreted	17		GO:0012505	C:endomembrane system	0.83	Nucleus
PF3D7_1422000	cytochrome c oxidase assembly protein COX14, putative	Topology=o26-48i	YTFLHTTTAYSLVGLTIYLGYTF	23	0.74	0.48	IHMWNDAVHYSYKHYIRKEKQRKELYEKIRNARENGLIPKSEVLN	45	4.3	Mitochondria	C6S3H9	Mitochondria	13		GO:0005739	C:mitochondrion	1	Cell membrane
PF3D7_1427700	conserved Plasmodium protein, unknown function	Topology=o27-49i	ILDSLLFFGFIISILGSFYFLYW	23	1.77	0.6	LQSGEMRNMCNKSS	14	1	Other	C6S3I3	Secreted	21		GO:0012505	C:endomembrane system	0.93	Cytoplasm
PF3D7_1432000	syntaxin, Qa-SNARE family (SYN11)	Topology=o417-439i	ILYFSIFLLIVAFIILFPVFFNY	23	2.44	10.52	TIF	3	0	ER/Golgi	Q8ILE4	ER	10		GO:0012505	C:endomembrane system	0.97	Nucleus
PF3D7_1434400	conserved Plasmodium membrane protein, unknown function	Topology=o267-284i	AHYYYLSYFILFFLFITY	18	1.23	2.26	I	1	0	Other	Q8ILC0	Nucleus	29		GO:0012505	C:endomembrane system	0.94	Endoplasmic reticulum
PF3D7_1448600	SNARE protein, putative (VTI1)	Topology=o197-219i	FVRLMSILIFIVVSVLITVIIIS	23	2.77	1.14	RKQTPVVIHDVMTENEHIRKNKSVRRQEMSPKLT	34	4.2	ER/Golgi	Q8IKY7	Golgi	67		GO:0005634	C:nucleus	1	Nucleus
PF3D7_1448900	conserved Plasmodium protein, unknown function	Topology=o20-37i	SLTMSLYFIGISTVSWFI	18	1.42	0.44	CTTSRRKEWADIMLDYVHHKRCSFLSNSWASFLKRLKS	38	5.1	Other	C6S3J0	Secreted	13		GO:0005634	C:nucleus	1	Endoplasmic reticulum
PF3D7_1455600	ferlin, putative	Topology=o1881-1903i	KLAFICLLVIWVFVLSFVYPSLL	23	2.26	1.75	R	1	1	Other	Q8IKS2	Nucleus	29		GO:0005886	C:plasma membrane	0.72	Nucleus
PF3D7_1462700	cytochrome c1 precursor, putative	Topology=o360-382i	ISGAFVAMVLMTVWQRFFWTIYA	23	1.27	1.21	TRRIDFGKIKYL	12	3	Mitochondria	Q8I6U9	Mitochondria	39		GO:0031090	C:organelle membrane	0.76	Endoplasmic reticulum
PF3D7_1476000	conserved Plasmodium protein, unknown function	Topology=o35-57i	LNLYITLFTIIYIYLIIFVGVMI	23	2.32	6.05	TPAISHTISNQHLSHLSTNTLNNDKDEIKQTEIDTFQDIECD	42	-5.8	Other	Q8IK78	Chloroplast	10		GO:0012505	C:endomembrane system	0.96	Nucleus
	length of CTS tail
	Number of TA sequences
				1357
